# Life histories and niche dynamics in late Quaternary proboscideans from Midwestern North America: evidence from stable isotope analyses

**DOI:** 10.1101/2020.01.08.896647

**Authors:** Chris Widga, Greg Hodgins, Kayla Kolis, Stacey Lengyel, Jeff Saunders, J. Douglas Walker, Alan D. Wanamaker

## Abstract

Stable isotopes of mammoths and mastodons have the potential to illuminate ecological changes in late Pleistocene landscapes and megafaunal populations as these species approached extinction. The ecological factors at play in this extinction remain unresolved, but isotopes of bone collagen (δ^13^C, δ^15^N) and tooth enamel (δ^13^C, δ^18^O, ^87^Sr/^86^Sr) from the Midwest, USA are leveraged to examine ecological and behavioral changes that occurred during the last interglacial-glacial cycle. Both species had significant C3 contributions to their diets and experienced increasing levels of niche overlap as they approached extinction. A subset of mastodons after the last glacial maximum (LGM) exhibit low δ^15^N values that may represent expansion into a novel ecological niche, perhaps densely occupied by other herbivores. Stable isotopes from serial and micro-sampled enamel show increasing seasonality and decreasing temperatures as mammoths transitioned from Marine Isotope Stage (MIS) 5e to glacial conditions (MIS 4, MIS 3, MIS 2). Isotopic variability in enamel suggests mobility patterns and life histories have potentially large impacts on the interpretation of their stable isotope ecology. This study further refines the ecology of midwestern mammoths and mastodons demonstrating increasing seasonality and niche overlap as they responded to landscape changes in the final millennia before extinction.
