## Supplementary material for "Life histories and niche dynamics in late Quaternary proboscideans from Midwestern North America: evidence from stable isotope analyses": SM Table 1

### Sheet: Dated Individuals_isotopes
ID	Locality Name	Latitude	Longitude	Repository	Taxon	Chronozone	IndividualCode	Date Type	Lab Number	Calibrated age range, 2-sigma (BP)	Collagen %C	Collagen %N	C:N	δ13C	δ15N
1	Conway	40.026	-83.761	OSU	Mammut americanum	Allerod	Conway 1	single date	AA102535	14191 - 13553	38	11.1765	3.4	-22.1	3.5
2	Rodney	42.5622	-81.6834	ROM	Mammut americanum	Allerod	Rodney 1	single date	AA102528	14116 - 13545	29	8.78788	3.3	-19.9	2.6
3	Anderson Farm	40.7453	-86.7645	InSM	Mammut americanum	Allerod	Anderson Farm 1	single date	AA100643	14024 - 13468	32	9.41176	3.4	-21.5	2.2
4	Kolarik	41.1793	-86.5925	InSM	Mammut americanum	Allerod	Kolarik 1	single date	AA100653	13983 - 13442	35	10.6061	3.3	-20.8	2.6
5	Toonen Farm	43.0172	-81.2359	ROM	Mammut americanum	Allerod	Toonen 1	single date	AA84989	13968 - 13428	37	11.9355	3.1	-20.7	4.6
6	Manns Chapel	40.3308	-87.6544	ISM	Mammut americanum	Allerod	Manns Chapel 1	single date	AA97969	13968 - 13429	37	10.8824	3.4	-20.7	7.4
7	Crabtree	40.17	-83.79	OHS	Mammut americanum	Allerod	Crabtree 1	single date	AA102536	13951 - 13406	34	10.303	3.3	-21	3.6
8	Bamford Farm	41.4795	-88.3	FMNH/SMM	Mammut americanum	Allerod	Bamford Farm 1	single date	AA98897UF	13722 - 13257	41	12.4242	3.3	-20.7	2.4
9	Bamford Farm	41.4795	-88.3	FMNH/SMM	Mammut americanum	Allerod	Bamford Farm 3	single date	AA98898	13442 - 13060	35	10.6061	3.3	-21.3	3.3
10	Benedict	41.218	-86.4227	InSM	Mammut americanum	Allerod	Benedict 3	single date	AA100639	13740 - 13246	34	10.303	3.3	-21.5	3.2
11	Benedict	41.218	-86.4227	InSM	Mammut americanum	Allerod	Benedict 2	single date	AA100640	13458 - 13078	32	9.69697	3.3	-20.8	2.9
12	Benedict	41.218	-86.4227	InSM	Mammut americanum	Allerod	Benedict 1	single date	AA100641	13733 - 13232	35	10.6061	3.3	-21.1	2.3
13	Boney Spring	38.1119	-93.3669	ISM	Mammut americanum	Allerod	Boney Spring 1	single date	AA97874	13730 - 13281	33	10.3125	3.2	-20.7	8.5
14	Boney Spring	38.1119	-93.3669	ISM	Mammut americanum	Allerod	Boney Spring 3	single date	AA101549	13764 - 13251	40	12.5	3.2	-20.9	7.6
15	Bothwell Farm IN	41.3186	-87.201	InSM	Mammut americanum	Allerod	Bothwell 3	single date	AA100636	13591 - 13145	34	10.303	3.3	-21.1	3
16	Bothwell Farm IN	41.3186	-87.201	InSM	Mammut americanum	Allerod	Bothwell 4	single date	AA100635	13546 - 13096	35	10.6061	3.3	-21.5	2.8
17	Bothwell Farm IN	41.3186	-87.201	InSM	Mammut americanum	Allerod	Bothwell 1	single date	AA100638	13769 - 13299	33	10	3.3	-21.4	2.8
18	Mud Lake	42.5096	-88.0275	KPM	Mammut americanum	Allerod	Mud Lake 1	single date	AA105158	13551 - 13189	34	10.625	3.2	-21.5	4.8
19	Bothwell Farm IN	41.3186	-87.201	InSM	Mammut americanum	Allerod	Bothwell 2	single date	AA100637	13550 - 13126	30	9.09091	3.3	-21.6	2.6
20	Buesching	41.1491	-85.2628	InSM	Mammut americanum	Allerod	Buesching 1	single date	AA100650	13476 - 13085	32	9.69697	3.3	-21.4	2.8
21	Caradoc	42.8693	-81.4329	OWU	Mammut americanum	Allerod	Caradoc 1	single date	AA84980	13171 - 12741	35	11.2903	3.1	-19.9	3.6
22	Day	41.3438	-86.3101	InSM	Mammut americanum	Allerod	Day 1	single date	AA100651	13201 - 12753	26	7.42857	3.5	-21.9	2.9
23	Four Mile Creek	41.7296	-93.5747	IaSHS	Mammut americanum	Allerod	Four Mile Creek 1	single date	AA101539	13187 - 12748	29	9.0625	3.2	-20.9	4.9
24	Green Valley	40.4075	-89.6429	ISM	Mammut americanum	Allerod	Green Valley 1	single date	AA97968UF	13223 - 12738	38	11.1765	3.4	-20.8	7.9
25	Kewanna	41.0474	-86.3664	InSM	Mammut americanum	Allerod	Kewanna 1	single date	AA100654	13406 - 12885	33	10.3125	3.2	-21.4	6.2
26	McGill	40.1749	-83.745	OHS	Mammut americanum	Allerod	McGill 1	single date	AA102539	13471 - 13061	34	10.303	3.3	-20.3	3.2
27	Overmyer	41.0845	-86.3569	CMC	Mammut americanum	Allerod	Overmyer 1	single date	AA102533	13073 - 12726	35	12.5	2.8	-22.5	2.8
28	Paris Township	42.6546	-87.9154	KPM	Mammut americanum	Allerod	Paris 1	single date	AA105159	13459 - 13110	37	11.2121	3.3	-21	4.2
29	Point Edward	42.9935	-82.4081	ROM	Mammut americanum	Allerod	Pt Edward 1	single date	AA102527	13408 - 12885	37	10.8824	3.4	-19.7	4.6
30	Shawneetown	37.6918	-88.1361	ISM/FMNH	Mammut americanum	Allerod	Shawneetown 1	single date	AA98902	13477 - 13085	41	12.4242	3.3	-21.4	10.1
31	Sidwell Farm	40.0613	-90.0127	ISM	Mammut americanum	Allerod	Sidwell Farm 1	single date	AA100632	13087 - 12730	32	9.69697	3.3	-21.6	5.8
32	Sterling	40.4651	-96.4094	UNSM	Mammut americanum	Allerod	Sterling 1	single date	AA105156	13534 - 13143	36	11.25	3.2	-21.1	7.4
33	Glen Ellen/Wheaton	41.8828	-88.0578	WHEAT	Mammut americanum	Allerod	Wheaton 1	single date	AA101532	13547 - 13237	34	10.303	3.3	-22.4	3.2
34	Neath farm	43.0783	-89.1058	UWZP	Mammut americanum	Allerod	Neath Farm 1	single date	AA106380	13290 - 13055	40	12.1212	3.3	-21.8	2.8
35	Schimelphfenig Bog West	43.04	-89.3349	UWZP	Mammut americanum	Allerod	Schimelphfenig Bog 2	single date	AA106382	13270 - 12885	39	11.4706	3.4	-21.2	2.6
36	Grandville	42.8962	-85.7762	GRPM	Mammut americanum	Bolling	Grandville 1	single date	AA102531	14666 - 13735	42	12.7273	3.3	-19.9	3.1
37	Aker	41.3438	-86.3101	InSM	Mammut americanum	Bolling	Aker 1	single date	AA100652	15050 - 14086	26	7.64706	3.4	-20.8	4.2
38	Delaware	42.9071	-81.4211	OWU	Mammut americanum	Bolling	Delaware 1	single date	AA84998	15013 - 14033	35	11.2903	3.1	-20.1	2.2
39	Wellandport	43.01	-79.2833	ROM	Mammut americanum	Bolling	Wellandport 1	single date	AA102530	14764 - 13761	41	12.4242	3.3	-19.8	2.6
40	Moorland	43.2283	-85.9878	GRPM	Mammut americanum	Bolling	Moorland 1	single date	AA102532	14695 - 13745	28	7.17949	3.9	-20.6	4.3
41	Gavers	40.732	-80.869	OHS	Mammut americanum	Bolling	Gavers 1	single date	AA102540	14438 - 13585	33	10	3.3	-21.1	6.2
42	Farrington	39.5636	-84.6385	OHS	Mammut americanum	Oldest Dryas	Farrington 1	single date	AA102538	15241 - 14225	38	11.5152	3.3	-20.7	3.4
43	JJ Charolais Ranch	40.1089	-81.3953	OHS	Mammut americanum	Oldest Dryas	Charolais Ranch 1	single date	AA102537	15845 - 15245	38	11.5152	3.3	-19.4	4.5
44	Reeker	40.1863	-85.6614	InSM	Mammut americanum	Oldest Dryas	Reeker 1	single date	AA100657	15334 - 14292	36	10.9091	3.3	-21.1	4.1
45	Shafer	40.4543	-87.2544	InSM	Mammut americanum	Oldest Dryas	Shafer 1	single date	AA100655	15271 - 14248	38	11.1765	3.4	-20.6	3.6
46	Porter Shelter	38.2827	-90.2002	SIU	Mammut americanum	Oldest Dryas	Porter Shelter 1	single date	AA106430	15085 - 14249	38	11.5152	3.3	-20.9	7.4
47	Chester	37.8993	-89.8264	ISM	Mammut americanum	Pre-LGM	Chester 1	single date	AA97887UF	35328 - 31382	41	12.0588	3.4	-20.5	5.2
48	13WD0, Woodbury County	42.3166	-95.9833	SANM	Mammut americanum	Pre-LGM	Woodbury County 1	single date	AA101531	27388 - 25869	24	6.48649	3.7	-21.9	5.2
49	Kefler-White pit	41.5577	-93.5363	IaSHS	Mammut americanum	Pre-LGM	Kefler-White 1	single date	AA101538	37451 - 49567	28	8.48485	3.3	-20.9	8.3
50	Couch Cave	38.1445	-90.2473	FMNH	Mammut americanum	Pre-LGM	Couch Cave 1	single date	AA98903	>50000	34	10	3.4	-19.9	6.8
51	Renison	50.9673	-81.1281	ROM	Mammut americanum	Pre-LGM	Renison 1	single date	AA102529	>50000	32	9.69697	3.3	-20.8	4.8
52	Shaw	39.1408	-84.44	CMC	Mammut americanum	Pre-LGM	Hyde Park 1	single date	AA102534	>50000	41	12.4242	3.3	-21.1	6
53	Delco Farm	41.6929	-86.9703	FMNH	Mammut americanum	Younger Dryas	Delco Farm 1	single date	AA98899	12850 - 12640	40	12.1212	3.3	-20.9	2.4
54	Boaz	43.3314	-90.526	UWZP	Mammut americanum	Younger Dryas	Boaz 1	single date	AA106383	12810 - 12560	33	9.42857	3.5	-20.3	3.3
55	Bamford Farm	41.4795	-88.3	FMNH/SMM	Mammuthus	Allerod	Bamford Farm 2	single date	AA97966UF	14279 - 13588	36	10.5882	3.4	-21.4	4.8
56	Prillwitz	41.9855	-86.3028	AU	Mammuthus	Allerod	Prillwitz 1	single date	AA104824	13389 - 13021	36	11.25	3.2	-20.4	5.1
57	Queenston Heights	43.1176	-79.0631	ROM	Mammuthus	Allerod	Queenston Heights 1	single date	AA102526	13994 - 13408	31	9.11765	3.4	-19.5	8.4
58	Hershberger Mammuthus	41.7076	-85.5597	InSM	Mammuthus	Bolling	Herschberger 1	single date	AA100649	15075 - 14073	29	8.52941	3.4	-19.9	5.8
59	Belleview	39.3541	-90.7573	ISM	Mammuthus	LGM I	Belleview 1	single date	AA97886UF	22560 - 21457	37	11.2121	3.3	-20.3	8.5
60	13CF1, Dunlap Pit	41.9503	-95.6723	SANM	Mammuthus	LGM I	Roush 1	single date	AA101542	22330 - 21074	42	5.18519	8.1	-20.2	5.9
61	Schaeffer Farm	41.8633	-95.7894	SANM	Mammuthus	LGM I	13HR1 1	combined date	R_Combine Locality 13 HR1 Left M3	22381 - 21511	n.a.	n.a.	3.3	-20.4	8.3
62	Painter Creek	40.2278	-91.2217	ISM	Mammuthus	LGM I	Painter Creek 1	single date	AA97882	21837 - 21187	38	11.5152	3.3	-18.2	7.7
63	Traer	42.1936	-92.4655	IaSHS	Mammuthus	LGM I	Traer 1	single date	AA101534	20644 - 19610	38	11.875	3.2	-21.3	8.3
64	Boggess Farm	41.2968	-92.6467	SUI	Mammuthus	LGM II	Boggess 1	single date	AA100658	17569 - 16648	30	9.09091	3.3	-20.6	5.5
65	Boggess Farm	41.2968	-92.6467	SUI	Mammuthus	LGM II	Boggess 2	single date	AA105160	17526 - 16761	32	9.14286	3.5	-21.3	8.3
66	Boggess Farm	41.2968	-92.6467	SUI	Mammuthus	LGM II	Boggess 3	combined date	R_Combine Boggess Site Ind#3	17635 - 17126	n.a.	n.a.	3.3	-21.4	8.3
67	Des Moines	41.615	-93.61	IaSHS	Mammuthus	LGM II	West Des Moines 1	single date	AA101536	17840 - 16855	38	11.875	3.2	-21.2	7.6
68	Ada Hayden Park	42.0707	-93.6304	ISU	Mammuthus	Oldest Dryas	Ada Hayden 1	single date	AA104823	16023 - 15336	35	10.9375	3.2	-20.9	6.3
69	13CF1, Dunlap Pit	41.9503	-95.6723	SANM	Mammuthus	Oldest Dryas	Roush 1	single date	AA100633	17130 - 16220	33	9.70588	3.4	-21	7.6
70	Kewanee	41.4314	-89.9096	UNSM	Mammuthus	Oldest Dryas	Kewanee 1	single date	AA105157	16886 - 16162	35	10.6061	3.3	-22	8.5
71	Durwood Maas farm	43.0267	-88.7614	UWZP	Mammuthus	Oldest Dryas	Maas Farm 1	single date	AA104822	16230 - 15610	35	10.9375	3.2	-21.6	9.3
72	13WD4	42.4302	-95.902	SANM	Mammuthus	Pre-LGM	Correctionville 2	single date	AA101540	43938 - 35595	40	12.1212	3.3	-20.1	8
73	Waterloo IA	42.495	-92.344	IaSHS	Mammuthus	Pre-LGM	Waterloo 1	single date	AA101533	27178 - 25826	38	11.875	3.2	-19.9	8.1
74	Henry IL	41.1297	-89.3391	ISGS	Mammuthus	Pre-LGM	Henry 1	single date	AA100659	26600 - 25237	37	11.5625	3.2	-20.1	9.2
75	Bethlehem Quad	38.5276	-85.4495	InSM	Mammuthus	Pre-LGM	Bethlehem 1	single date	AA100642	23684 - 22453	31	9.39394	3.3	-18.2	8.4
76	Alton	40.4543	-87.2544	InSM	Mammuthus	Pre-LGM	Alton 1	single date	AA100644	23431 - 22136	27	8.18182	3.3	-19.1	7.2
