## Supplementary material for "Life histories and niche dynamics in late Quaternary proboscideans from Midwestern North America: evidence from stable isotope analyses": SM Table 2

### Sheet: Mammuthus_Serial
Specimen Description	Marine Isotope Stage	Sample ID	δ13C (VPDB)	δ13Cdiet	δ18O (VPBD)	δ18O (VSMOW)	δ18Op (Fox Fisher 2001)	δ18Ow (Dauxe et al 2008)	87/86Sr
Principia College Mammoth	2	ISM09.13-2	-11.307	-25.407	-6.711	24.0015	16.9185	-7.66553
Principia College Mammoth	2	ISM09.13-3	-11.33	-25.43	-8.13	22.5386	15.5959	-9.70233
Principia College Mammoth	2	ISM09.13-4	-11.102	-25.202	-7.302	23.3922	16.3676	-8.51384
Principia College Mammoth	2	ISM09.13-5	-11.156	-25.256	-7.711	22.9706	15.9864	-9.10091
Principia College Mammoth	2	ISM09.13-6	-11.18	-25.28	-8.737	21.9129	15.0301	-10.5736
Principia College Mammoth	2	ISM09.13-7	-11.277	-25.377	-8.296	22.3675	15.4412	-9.9406
Principia College Mammoth	2	ISM09.13-8	-10.623	-24.723	-8.618	22.0355	15.141	-10.4028
Principia College Mammoth	2	ISM09.13-9	-10.976	-25.076	-8.202	22.4644	15.5288	-9.80567
Principia College Mammoth	2	ISM09.13-10	-10.825	-24.925	-8.066	22.6046	15.6555	-9.61046
Principia College Mammoth	2	ISM09.13-11	-10.577	-24.677	-8.742	21.9077	15.0255	-10.5808
Principia College Mammoth	2	ISM09.13-12	-10.044	-24.144	-7.354	23.3386	16.3192	-8.58848
Principia College Mammoth	2	ISM09.13-13	-9.953	-24.053	-7.099	23.6015	16.5568	-8.22246
Brookings Mammoth, Brookings Co. SD, plate VII	2	ISM09.57-2	-10.065	-24.165	-8.988	21.6541	14.7962	-10.9339
Brookings Mammoth, Brookings Co. SD, plate VII	2	ISM09.57-3	-9.392	-23.492	-9.982	20.6294	13.8697	-12.3606
Brookings Mammoth, Brookings Co. SD, plate VII	2	ISM09.57-4	-9.869	-23.969	-9.29	21.3428	14.5147	-11.3674
Brookings Mammoth, Brookings Co. SD, plate VII	2	ISM09.57-5	-9.702	-23.802	-9.736	20.883	14.099	-12.0075
Brookings Mammoth, Brookings Co. SD, plate VII	2	ISM09.57-6	-10.01	-24.11	-8.752	21.8974	15.0161	-10.5951
Brookings Mammoth, Brookings Co. SD, plate VII	2	ISM09.57-7	-9.943	-24.043	-10.025	20.585	13.8296	-12.4224
Brookings Mammoth, Brookings Co. SD, plate VII	2	ISM09.57-8	-10.048	-24.148	-8.609	22.0448	15.1494	-10.3899
Brookings Mammoth, Brookings Co. SD, plate VII	2	ISM09.57-9	-9.687	-23.787	-9.113	21.5252	14.6797	-11.1133
Brookings Mammoth, Brookings Co. SD, plate VII	2	ISM09.57-10	-10.374	-24.474	-7.83	22.8479	15.8755	-9.27172
Brookings Mammoth, Brookings Co. SD, plate VII	2	ISM09.57-11	-9.575	-23.675	-9.378	21.252	14.4327	-11.4937
Brookings Mammoth, Brookings Co. SD, plate VII	2	ISM09.57-12	-10.532	-24.632	-9.413	21.216	14.4001	-11.5439
Brookings Mammoth, Brookings Co. SD, plate VII	2	ISM09.57-13		-14.1		30.92	23.1736	1.96727
Schaefer Mammoth, M3-R, Plate 10; 92-6-362A	2	ISM10.26-2	-9.272	-23.372	-7.176	23.5221	16.4851	-8.33298
Schaefer Mammoth, M3-R, Plate 10; 92-6-362A	2	ISM10.26-3	-7.556	-21.656	-7.859	22.818	15.8485	-9.31334
Schaefer Mammoth, M3-R, Plate 10; 92-6-362A	2	ISM10.26-4	-9.027	-23.127	-7.835	22.8427	15.8708	-9.27889
Schaefer Mammoth, M3-R, Plate 10; 92-6-362A	2	ISM10.26-5	-9.561	-23.661	-8.849	21.7974	14.9257	-10.7344
Schaefer Mammoth, M3-R, Plate 10; 92-6-362A	2	ISM10.26-6	-9.973	-24.073	-8.298	22.3654	15.4393	-9.94347
Schaefer Mammoth, M3-R, Plate 10; 92-6-362A	2	ISM10.26-7	-9.624	-23.724	-8.045	22.6262	15.6751	-9.58032
Schaefer Mammoth, M3-R, Plate 10; 92-6-362A	2	ISM10.26-8	-9.364	-23.464	-8.139	22.5293	15.5875	-9.71525
Schaefer Mammoth, M3-R, Plate 10; 92-6-362A	2	ISM10.26-9	-9.553	-23.653	-7.848	22.8293	15.8587	-9.29755
Schaefer Mammoth, M3-R, Plate 10; 92-6-362A	2	ISM10.26-10	-9.156	-23.256	-8.64	22.0129	15.1205	-10.4344
Schaefer Mammoth, M3-R, Plate 10; 92-6-362A	2	ISM10.26-11	-8.778	-22.878	-9.149	21.4881	14.6461	-11.165
Schaefer Mammoth, M3-R, Plate 10; 92-6-362A	2	ISM10.26-12	-8.949	-23.049	-8.699	21.952	15.0655	-10.5191
Schaefer Mammoth, M3-R, Plate 10; 92-6-362A	2	ISM10.26-13	-8.474	-22.574	-8.965	21.6778	14.8176	-10.9009
Schaefer Mammoth, M3-R, Plate 10; 92-6-362A	2	ISM10.26-14	-8.667	-22.767	-9.038	21.6025	14.7496	-11.0056
Schaefer Mammoth, M3-R, Plate 10; 92-6-362A	2	ISM10.26-15	-8.814	-22.914	-9.9	20.7139	13.9461	-12.2429
Schaefer Mammoth, M3-R, Plate 10; 92-6-362A	2	ISM10.26-16	-9.38	-23.48	-8.251	22.4139	15.4831	-9.87601
Schaefer Mammoth, M3-R, Plate 10; 92-6-362A	2	ISM10.26-17	-6.991	-21.091	-6.638	24.0768	16.9865	-7.56075
Jones Sp. Mammoth, 243JS75	4	ISM09.59-4	-1.888	-15.988	-4.457	26.3252	19.0194	-4.4302
Jones Sp. Mammoth, 243JS75	4	ISM09.59-5	-1.548	-15.648	-3.729	27.0757	19.6979	-3.38524
Jones Sp. Mammoth, 243JS75	4	ISM09.59-6	-1.873	-15.973	-3.747	27.0571	19.6811	-3.41108
Jones Sp. Mammoth, 243JS75	4	ISM09.59-7	-2.277	-16.377	-4.076	26.718	19.3745	-3.88332
Jones Sp. Mammoth, 243JS75	4	ISM09.59-8	-1.953	-16.053	-3.707	27.0984	19.7184	-3.35367
Jones Sp. Mammoth, 243JS75	4	ISM09.59-9	-1.497	-15.597	-2.244	28.6066	21.082	-1.25371
Jones Sp. Mammoth, 243JS75	4	ISM09.59-10	-1.523	-15.623	-3.313	27.5046	20.0856	-2.78813
Jones Sp. Mammoth, 243JS75	4	ISM09.59-11	-1.645	-15.745	-3.61	27.1984	19.8088	-3.21443
Jones Sp. Mammoth, 243JS75	4	ISM09.59-12	-1.73	-15.83	-3.877	26.9231	19.5599	-3.59768
Jones Sp. Mammoth, 243JS75	4	ISM09.59-13	-0.218	-14.318	-2.278	28.5716	21.0503	-1.30252
Jones Sp. Mammoth, 243JS75	4	ISM09.59-14	-1.75	-15.85	-4.256	26.5324	19.2067	-4.14169
Jones Sp. Mammoth, 243JS75	4	ISM09.59-15	-1.78	-15.88	-3.688	27.118	19.7361	-3.32639
Jones Sp. Mammoth, 243JS75	4	ISM09.59-16	-2.322	-16.422	-1.834	29.0293	21.4642	-0.665209
Jones Sp. Mammoth, 243JS75	4	ISM09.59-17	-2.013	-16.113	-4.52	26.2602	18.9606	-4.52063
Jones Sp. Mammoth, 243JS75	4	ISM09.59-18	-1.962	-16.062	-1.611	29.2592	21.672	-0.34512
Jones Sp. Mammoth, 232JS77	5	ISM09.58-2	-3.085	-17.185	3.577	34.6076	26.5075	7.1016	0.715829
Jones Sp. Mammoth, 232JS77	5	ISM09.58-3	-2.608	-16.708	0.402	31.3344	23.5482	2.54429	0.715381
Jones Sp. Mammoth, 232JS77	5	ISM09.58-4	-2.895	-16.995	-1.165	29.719	22.0877	0.295057	0.717717
Jones Sp. Mammoth, 232JS77	5	ISM09.58-5	-3.334	-17.434	-1.324	29.5551	21.9395	0.0668322	0.717008
Jones Sp. Mammoth, 232JS77	5	ISM09.58-6	-3.807	-17.907	-1.418	29.4582	21.8519	-0.068093	0.717384
Jones Sp. Mammoth, 232JS77	5	ISM09.58-7	-2.506	-16.606	-0.768	30.1283	22.4577	0.8649	0.716304
Jones Sp. Mammoth, 232JS77	5	ISM09.58-8	-2.595	-16.695	0.101	31.0241	23.2677	2.11224	0.715351
Jones Sp. Mammoth, 232JS77	5	ISM09.58-9	-3.224	-17.324	-0.385	30.5231	22.8147	1.41465	0.716239
Jones Sp. Mammoth, 232JS77	5	ISM09.58-10	-2.824	-16.924	1.072	32.0251	24.1727	3.50599	0.71465
Jones Sp. Mammoth, 232JS77	5	ISM09.58-11	-3.046	-17.146	1.849	32.8262	24.8969	4.62128	0.715642
Jones Sp. Mammoth, 232JS77	5	ISM09.59-2	-2.683	-16.783	-4.629	26.1479	18.859	-4.67708
Jones Sp. Mammoth, 232JS77	5	ISM09.59-3	-1.274	-15.374	-2.921	27.9087	20.451	-2.22546

### Sheet: MammuthusMicroIncrements
Specimen ID	Sample ID	Series ID	δ13C (VPDB)	δ13Cdiet	δ18O (VPBD)	δ18O (SMOW)	δ18Op (Fox Fisher 2001)	δ18Ow (Dauxe et al 2008)	87/86Sr
Jones Spring, Interglacial, 305JS77	2015-29	1							0.710801
Jones Spring, Interglacial, 305JS77	2015-30	2	-3.26086	-17.3609	-4.28909	26.4385	19.1759	-4.18919
Jones Spring, Interglacial, 305JS77	2015-31	3	-2.01657	-16.1166	-4.54937	26.1702	18.9333	-4.56279
Jones Spring, Interglacial, 305JS77	2015-32	4	-2.41755	-16.5176	-3.71238	27.0331	19.7134	-3.36139
Jones Spring, Interglacial, 305JS77	2015-33	5	-2.64365	-16.7436	-3.99504	26.7417	19.4499	-3.76711
Jones Spring, Interglacial, 305JS77	2016-8	6	-1.16003	-15.26	-3.37927	27.3764	20.0239	-2.88325
Jones Spring, Interglacial, 305JS77	2016-9	7	-0.163033	-14.263	-3.05694	27.7087	20.3243	-2.42059
Jones Spring, Interglacial, 305JS77	2016-10	8							0.711838
Jones Spring, Interglacial, 305JS77	2016-11	9	-1.35532	-15.4553	-4.14777	26.5842	19.3076	-3.98633
Jones Spring, Interglacial, 305JS77	2016-12	10							0.710769
Jones Spring, Interglacial, 305JS77	2014-10	11							0.710938
Jones Spring, Interglacial, 305JS77	2014-11	12	-3.48587	-17.5859	-4.78035	25.9321	18.718	-4.89433
Jones Spring, Interglacial, 305JS77	2014-12	13							0.711001
Jones Spring, Interglacial, 305JS77	2014-13	14	-2.76535	-16.8653	-4.89131	25.8177	18.6145	-5.0536
Jones Spring, Interglacial, 305JS77	2014-14	15							0.710869
Jones Spring, Interglacial, 305JS77	2014-35	16	-3.12305	-17.223	-4.90369	25.805	18.603	-5.07137
Jones Spring, Interglacial, 305JS77	2014-36	17							0.710703
Jones Spring, Interglacial, 305JS77	2014-37	18	-2.7117	-16.8117	-3.2769	27.482	20.1193	-2.73631
Jones Spring, Interglacial, 305JS77	2014-38	19							0.710903
Jones Spring, Interglacial, 305JS77	2014-39	20	-2.48579	-16.5858	-2.92786	27.8418	20.4446	-2.2353
Jones Spring, Interglacial, 305JS77	2014-40	21							0.710712
Jones Spring, Interglacial, 305JS77	2014-41	22	-2.87532	-16.9753	-3.37221	27.3837	20.0304	-2.87312
Jones Spring, Interglacial, 305JS77	2014-42	23
Jones Spring, Interglacial, 305JS77	2014-43	24	-2.76535	-16.8653	-4.89131	25.8177	18.6145	-5.0536
Jones Spring, Interglacial, 305JS77	2014-44	25							0.710717
Jones Spring, Interglacial, 305JS77	2014-45	26	-2.16827	-16.2683	-3.94739	26.7908	19.4943	-3.69872
Jones Spring, Interglacial, 305JS77	2014-46	27							0.710617
Jones Spring, Interglacial, 305JS77	2014-47	28	-2.7117	-16.8117	-3.2769	27.482	20.1193	-2.73631
Jones Spring, Interglacial, 305JS77	2014-48	29							0.710778
Jones Spring, Interglacial, 305JS77	2014-49	30	-2.48579	-16.5858	-2.92786	27.8418	20.4446	-2.2353
Jones Spring, Mid-Wisconsin, 64JS73	2013-56	3	-2.53704	-16.637	-2.05818	28.7383	21.2552	-0.986987
Jones Spring, Mid-Wisconsin, 64JS73	2013-57	6	-3.14884	-17.2488	-8.67502	21.9173	15.0879	-10.4846
Jones Spring, Mid-Wisconsin, 64JS73	2013-58	7	-2.57252	-16.6725	-2.63003	28.1488	20.7222	-1.80782
Jones Spring, Mid-Wisconsin, 64JS73	2013-59	8	-2.42398	-16.524	-2.7711	28.0034	20.5907	-2.0103
Jones Spring, Mid-Wisconsin, 64JS73	2013-62	9		-14.1					0.716438
Jones Spring, Mid-Wisconsin, 64JS73	2013-63	10	-2.61456	-16.7146	-4.23552	26.4938	19.2258	-4.11229
Jones Spring, Mid-Wisconsin, 64JS73	2013-75	11							0.716168
Jones Spring, Mid-Wisconsin, 64JS73	2013-76	12	-1.75604	-15.856	-12.0093	18.4801	11.9801	-15.2706
Jones Spring, Mid-Wisconsin, 64JS73	2013-77	13							0.715486
Jones Spring, Mid-Wisconsin, 64JS73	2013-78	14	-3.02106	-17.1211	-5.02331	25.6817	18.4915	-5.24306
Jones Spring, Mid-Wisconsin, 64JS73	2013-79	15							0.715435
Jones Spring, Mid-Wisconsin, 64JS73	2013-80	16	-4.01	-18.11	-5.91649	24.7609	17.659	-6.52511
Jones Spring, Mid-Wisconsin, 64JS73	2013-64	21							0.715609
Jones Spring, Mid-Wisconsin, 64JS73	2013-65	22	-2.66201	-16.762	-4.80726	25.9044	18.6929	-4.93295
Jones Spring, Mid-Wisconsin, 64JS73	2013-66	23							0.715753
Jones Spring, Mid-Wisconsin, 64JS73	2013-67	24	-2.76277	-16.8628	-11.4222	19.0853	12.5274	-14.4278
Jones Spring, Mid-Wisconsin, 64JS73	2013-69	25							0.714923
Jones Spring, Mid-Wisconsin, 64JS73	2013-70	26	-3.09725	-17.1972	-5.85158	24.8278	17.7195	-6.43194
Jones Spring, Mid-Wisconsin, 64JS73	2013-71	27							0.715536
Jones Spring, Mid-Wisconsin, 64JS73	2013-72	28	-3.15656	-17.2566	-3.71068	27.0348	19.715	-3.35896
Jones Spring, Mid-Wisconsin, 64JS73	2013-73	29		-14.1					0.715924
Jones Spring, Mid-Wisconsin, 64JS73	2013-74	30	-3.99602	-18.096	-3.80271	26.9399	19.6292	-3.49104
Jones Spring, Mid-Wisconsin, 64JS73	2013-81	31							0.714724
Jones Spring, Mid-Wisconsin, 64JS73	2013-82	32	-3.26086	-17.3609	-4.28909	26.4385	19.1759	-4.18919
Jones Spring, Mid-Wisconsin, 64JS73	2013-83	33		-14.1					0.71447
Jones Spring, Mid-Wisconsin, 64JS73	2013-84	34	-4.24738	-18.3474	-5.99497	24.68	17.5859	-6.63776
Jones Spring, Mid-Wisconsin, 64JS73	2013-85	35							0.713985
Jones Spring, Mid-Wisconsin, 64JS73	2013-86	36	-2.16827	-16.2683	-3.94739	26.7908	19.4943	-3.69872
Jones Spring, Mid-Wisconsin, 64JS73	2013-87	37		-14.1					0.714023
Jones Spring, Mid-Wisconsin, 64JS73	2013-88	38	-2.20011	-16.3001	-0.350902	30.4983	22.8465	1.46359
Jones Spring, Mid-Wisconsin, 64JS73	2013-89	39		-14.1					0.715323
Jones Spring, Mid-Wisconsin, 64JS73	2013-90	40	-1.68591	-15.7859	-4.33188	26.3944	19.136	-4.25061
Jones Spring, Mid-Wisconsin, 64JS73	2013-91	41							0.714859
Jones Spring, Mid-Wisconsin, 64JS73	2013-94	42	-1.9073	-16.0073	-0.843576	29.9904	22.3873	0.756421
