## Supplementary material for "Life histories and niche dynamics in late Quaternary proboscideans from Midwestern North America: evidence from stable isotope analyses": SM Table 3

### Sheet: All dates
Locality Name	Repository	Catalog #	Individual Designation	Taxon	14C Lab #	14C Age	14C Age error	Source
13CF1, Dunlap/Roush Pit	SANF	SANF 15.55.Z	Roush 1	Mammuthus	AA100633	13780	150	Widga et al. 2017a
13CF2, Johannsen Pit	SANF	150.56.Z	Johannsen 1	Mammuthus primigenius	AA101542	17930	240	Widga et al. 2017a
13WD0, Woodbury County	SANF	SANF 83.56.Z	Woodbury County 1	Mammut americanum	AA101531	22280	400	Widga et al. 2017a
13WD4	SANF	SANF 152.55.Z	Correctionville 2	Mammuthus	AA101540	34900	1900	Widga et al. 2017a
13WD4	SANF	SANF 211.52.Z	Correctionville 1	Mammuthus primigenius	AA101543	39500	3300	Widga et al. 2017a
Ada Hayden Park	ISU	ISU-Zool	Ada Hayden 1	Mammuthus	AA104823	13100	100	Widga et al. 2017a
Aker	InSM	INSM 71.3.146.19	Aker 1	Mammut americanum	AA100652	12400	120	Widga et al. 2017a
Alton	InSM	INSM 71.3.84.30	Alton 1	Mammuthus	AA100644	18810	270	Widga et al. 2017a
Anderson Farm	InSM	INSM 71.3.226.109	Anderson Farm 1	Mammut americanum	AA100643	11890	120	Widga et al. 2017a
Bamford Farm	FMNH	FMNH P14591	Bamford Farm 3	Mammut americanum	AA98898	11380	110	Widga et al. 2017a
Bamford Farm	FMNH	FMNH P12780	Bamford Farm 1	Mammut americanum	AA98897UF	11620	110	Widga et al. 2017a
Bamford Farm	ISM	FMNH PM911	Bamford Farm 2	Mammuthus	AA97966UF	12080	120	Widga et al. 2017a
Belleview	ISM	ISM 497313	Belleview 1	Mammuthus	AA97886UF	18220	240	Widga et al. 2017a
Benedict	InSM	INSM 71.3.264.7	Benedict 2	Mammut americanum	AA100640	11420	110	Widga et al. 2017a
Benedict	InSM	INSM 71.3.264.8	Benedict 1	Mammut americanum	AA100641	11620	120	Widga et al. 2017a
Benedict	InSM	INSM 71.3.264.10	Benedict 3	Mammut americanum	AA100639	11630	120	Widga et al. 2017a
Bethlehem Quad	InSM	INSM 71.3.141.1	Bethlehem 1	Mammuthus	AA100642	19120	270	Widga et al. 2017a
Boaz	UWGM	UWGM 1	Boaz 1	Mammut americanum	AA106383	10780	80	Widga et al. 2017a
Boggess Farm	SUI	SUI No#	Boggess 1	Mammuthus	AA100658	14100	150	Widga et al. 2017a
Boggess Farm	SUI	SUI No#	Boggess 2	Mammuthus	AA105160	14110	120	Widga et al. 2017a
Boggess Farm	SUI	SUI No#	Boggess 3	Mammuthus	AA105161	14280	110	Widga et al. 2017a
Boggess Farm	SUI	SUI No#	Boggess 3	Mammuthus	AA105162	14290	120	Widga et al. 2017a
Boney Spring	ISM	ISM 65BS68	Boney Spring 1	Mammut americanum	AA97874	11619	72	Widga et al. 2017a
Boney Spring	ISM	ISM 629BS71	Boney Spring 3	Mammut americanum	AA101549	11660	130	Widga et al. 2017a
Bothwell Farm	InSM	INSM 73.3.252.10	Bothwell 4	Mammut americanum	AA100635	11480	120	Widga et al. 2017a
Bothwell Farm	InSM	INSM 71.3.252.7	Bothwell 2	Mammut americanum	AA100637	11500	110	Widga et al. 2017a
Bothwell Farm	InSM	INSM 41.3.252.8	Bothwell 3	Mammut americanum	AA100636	11560	110	Widga et al. 2017a
Bothwell Farm	InSM	INSM 71.3.252.6	Bothwell 1	Mammut americanum	AA100638	11710	120	Widga et al. 2017a
Buesching	InSM	INSM 98-L-SCA-E	Buesching 1	Mammut americanum	AA100650	11450	110	Widga et al. 2017a
Caradoc	OWU		Caradoc 1	Mammut americanum	AA87980	11120	110	Metcalfe et al., 2013
Chester	ISM	ISM 413970	Chester 1	Mammut americanum	AA97887UF	29340	940	Widga et al. 2017a
Conway	OSU	OSU 23119	Conway 1	Mammut americanum	AA102535	12010	130	Widga et al. 2017a
Couch Cave	FMNH	FMNH PM50879	Couch Cave 1	Mammut americanum	AA98903	>41100		Widga et al. 2017a
Crabtree	OHS	OSHS 9086	Crabtree 1	Mammut americanum	AA102536	11800	120	Widga et al. 2017a
Day	InSM	INSM 71.3.256.5	Day 1	Mammut americanum	AA100651	11140	110	Widga et al. 2017a
Delaware	OWU		Delaware 1	Mammut americanum	AA84998	12360	120	Metcalfe et al., 2013
Delco Farm	FMNH	FMNH PM1173	Delco Farm 1	Mammut americanum	AA98899UF	10837	68	Widga et al. 2017a
Des Moines	IaSHS	ISHS 4241	West Des Moines 1	Mammuthus primigenius	AA101536	14250	170	Widga et al. 2017a
Durwood Maas farm	UWZM	UWZP 20286	Maas Farm 1	Mammuthus	AA104822	13240	100	Widga et al. 2017a
Farrington	OHS	OSHS 7656	Farrington 1	Mammut americanum	AA102538	12560	130	Widga et al. 2017a
Four Mile Creek	IaSHS	ISHS 2005.42	Four Mile Creek 1	Mammut americanum	AA101539	11130	110	Widga et al. 2017a
Gavers	OHS	OSHS 9076	Gavers 1	Mammut americanum	AA102540	12100	130	Widga et al. 2017a
Glen Ellen/Wheaton	WHEAT	WHEAT No#	Wheaton 1	Mammut americanum	AA101532	11541	74	Widga et al. 2017a
Grandville	GRPM	GRPM 1993.38.2	Grandville 1	Mammut americanum	AA102531	12160	130	Widga et al. 2017a
Green Valley	ISM	ISM 413967	Green Valley 1	Mammut americanum	AA97968UF	11130	130	Widga et al. 2017a
Henry IL	ISGS	ISGS No#	Henry 1	Mammuthus	AA100659	21670	360	Widga et al. 2017a
Hershberger Mammuthus	InSM	INSM 71.3.273.2	Herschberger 1	Mammuthus	AA100649	12400	130	Widga et al. 2017a
JJ Charolais Ranch	OHS	OSHS 14898	Charolais Ranch 1	Mammut americanum	AA102537	13257	88	Widga et al. 2017a
Kefler-White pit	IaSHS	ISHS 1994.21	Kefler-White 1	Mammut americanum	AA101538	39600	3300	Widga et al. 2017a
Kewanee	UNSM	UNSM Kewanee	Kewanee 1	Mammuthus	AA105157	13660	110	Widga et al. 2017a
Kewanna	InSM	INSM 71.3.235.1.22	Kewanna 1	Mammut americanum	AA100654	11431	70	Widga et al. 2017a
Kolarik	InSM	INSM Pit 8, Lvl. 8	Kolarik 1	Mammut americanum	AA100653	11840	120	Widga et al. 2017a
Manns Chapel	ISM	ISM 497398	Manns Chapel 1	Mammut americanum	AA97969	11820	120	Widga et al. 2017a
McGill	OHS	OSHS 8740.35	McGill 1	Mammut americanum	AA102539	11410	120	Widga et al. 2017a
Medaryville	FMNH	FMNH PM3945	Huppert Farm 1	Mammut americanum	AA98901	14470	680	Widga et al. 2017a
Moorland	GRPM	GRPM 12471	Moorland 1	Mammut americanum	AA102532	12180	130	Widga et al. 2017a
Mud Lake	KPM	KPM 2005-183	Mud Lake 1	Mammut americanum	AA105158	11528	89	Widga et al. 2017a
Neath farm	UWZM	UWZP 20500	Neath Farm 1	Mammut americanum	AA106380	11300	70	Widga et al. 2017a
Overmyer	CMC	CMC VP1	Overmyer 1	Mammut americanum	AA102533	11130	67	Widga et al. 2017a
Painter Creek	ISM	ISM 413978	Painter Creek 1	Mammuthus primigenius	AA97882	17770	100	Widga et al. 2017a
Paris Township	KPM	KPM 56-1468	Paris 1	Mammut americanum	AA105159	11448	92	Widga et al. 2017a
Point Edward	ROM	ROM 720	Pt Edward 1	Mammut americanum	AA102527	11290	120	Widga et al. 2017a
Porter Shelter	SIU	SIU No#	Porter Shelter 1	Mammut americanum	AA106430	12490	80	Widga et al. 2017a
Prillwitz	AU	AU No#	Prillwitz 1	Mammuthus	AA104824	11300	100	Widga et al. 2017a
Queenston Heights	ROM	ROM 1159	Queenston Heights 1	Mammuthus	AA102526	11820	130	Widga et al. 2017a
Reeker	InSM	INSM 71.976.36.22	Reeker 1	Mammut americanum	AA100657	12630	130	Widga et al. 2017a
Renison	ROM	ROM 41948	Renison 1	Mammut americanum	AA102529	>41100		Widga et al. 2017a
Rodney	ROM	ROM 1792C	Rodney 1	Mammut americanum	AA102528	11960	120	Widga et al. 2017a
Rostock	ROM	ROM 29753	Rostock 1	Mammuthus	AA102525	11400	120	Widga et al. 2017a
Schaeffer Farm	SANF	SANF 40.58.Z	Schaeffer IA 1	Mammuthus primigenius	AA100634	18000	240	Widga et al. 2017a
Schaeffer Farm	SANF	SANF 40.58.Z	Schaeffer IA 1	Mammuthus primigenius	AA100634a	18220	250	Widga et al. 2017a
Schimelphfenig Bog East	UWZM	UWZP 19581	Schimelphfenig Bog 1	Mammut americanum	AA106381	11230	70	Widga et al. 2017a
Schimelphfenig Bog West	UWZM	UWZP 19580	Schimelphfenig Bog 2	Mammut americanum	AA106382	11220	80	Widga et al. 2017a
Shafer	InSM	INSM 71.3.131.1	Shafer 1	Mammut americanum	AA100655	12580	130	Widga et al. 2017a
Shaw	CMC	CMC VP47	Hyde Park 1	Mammut americanum	AA102534	>41100		Widga et al. 2017a
Shawneetown	FMNH	UC 1465	Shawneetown 1	Mammut americanum	AA98902	11450	110	Widga et al. 2017a
Sidwell Farm	ISM	ISM	Sidwell Farm 1	Mammut americanum	AA100632	11259	72	Widga et al. 2017a
Sterling	UNSM	UNSM 7014-88	Sterling 1	Mammut americanum	AA105156	11506	89	Widga et al. 2017a
Toonen Farm	OWU		Toonen 1	Mammut americanum	AA84989	11820	120	Metcalfe et al., 2013
Traer	IaSHS	ISHS 4283	Traer 1	Mammuthus primigenius	AA101534	16690	210	Widga et al. 2017a
Waterloo IA	IaSHS	ISHS 4547	Waterloo 1	Mammuthus primigenius	AA101533	22730	420	Widga et al. 2017a
Wellandport	ROM	ROM 4184	Wellandport 1	Mammut americanum	AA102530	12220	130	Widga et al. 2017a
